# Comprehensive annotations of alternative splicing, lncRNAs, and circRNAs in seven species of flowering plants

**DOI:** 10.1101/2024.09.23.614400

**Authors:** Alexander Gabel, Christoph Schuster, Hajk-Georg Drost, Elliot M. Meyerowitz, Ivo Grosse

**Affiliations:** Institute of Computer Science, Martin Luther University Halle-Wittenberg, 06120 Halle (Saale), Germany; Institute of Medical Virology, Goethe-University Frankfurt, 60596 Frankfurt am Main, Germany; Infection Control and Antimicrobial Stewardship Unit, University Hospital Würzburg, 97080 Würzburg, Germany; Sainsbury Laboratory Cambridge, University of Cambridge, Cambridge CB2 1LR, United Kingdom; Computational Biology Group, Department of Molecular Biology, Max Planck Institute for Developmental Biology, Tübingen, Germany; Digital Biology Group, Division of Computational Biology, School of Life Sciences, University of Dundee, DD1 5EH Dundee, UK; Division of Biology and Biological Engineering, California Institute of Technology, Pasadena, CA 91125; Howard Hughes Medical Institute, California Institute of Technology, Pasadena, CA 91125; German Centre for Integrative Biodiversity, Research (iDiv) Halle-Jena-Leipzig, 04103 Leipzig, Germany

## Abstract

The successful occupation of terrestrial habitats by early plants was catalyzed by the adaptive evolution of new organs able to supply water and compensate for the gravitational impact under changing land conditions. Because plants are sessile, it has been proposed that the capacity of plants to innovate specialized organs is driven by a complex interplay between developmental gene expression and regulatory RNAs such as lncRNAs and circRNAs, evolving through sequence polymorphisms, genomic rearrangements, and expression divergence. Despite the importance of alternative and noncoding transcripts for enabling plant life, their accurate quantification causes major challenges as many of them are expressed at low levels and tissue-specific. Here, we describe the re-annotation of seven land plant genomes based on deep, organ-specific, ribo-depleted developmental RNA-Seq data. Using this comparative resource, we uncover 5,000 new lncRNAs and 2,000 new circular RNAs that are promising candidates for further functional investigation. Our annotation will become a reference catalog for studies on plant organ evolution and for uncovering tissue-specific patterns of transcript emergence.
