## Supplementary Tables for "Comprehensive annotations of alternative splicing, lncRNAs, and circRNAs in seven species of flowering plants"

### Sheet: Sup. Table 1
species	Ref (%)	DevSeq (%)
A. thaliana	1605 (99.4)	1606 (99.5)
A. lyrata	1583 (98.1)	1596 (98.9)
C. rubella	1559 (96.6)	1580 (97.9)
E. salsugineum	1588 (98.4)	1593 (98.7)
T. hassleriana	1600 (99.1)	1600 (99.1)
M. truncatula	1557 (96.5)	1556 (96.4)
B. distachyon	1595 (98.8)	1596 (98.9)
Supplementary Table 1: BUSCO evaluation of annotation completeness. Absolute number (and percentage) of identified embryophyta specific single copy orthologs in BUSCO.

### Sheet: Sup. Table 2
species	known loci	new loci	transcripts
A. thaliana	34.806	126	148
A. lyrata	31.073	915	1.153
C. rubella	26.521	557	711
E. salsugineum	26.351	1.025	1.344
T. hassleriana	27.396	771	846
M. truncatula	50.444	162	172
B. distachyon	34.31	1.256	1.499
Supplementary Table 2: Novel putative protein-coding loci. Comparison of known protein-coding loci in the reference annotation, novel putative protein-coding loci, and the corresponding transcript isoforms identified by the DevSeq workflow.

### Sheet: Sup. Table 3
species	known	alt 3’	alt 5’	alt 3’&5’	new
A. thaliana	34.806	4.852	2.799	5.875	3.818
A. lyrata	18.972	1.635	4.071	8.454	4.68
C. rubella	16.824	908	1.852	8.863	4.08
E. salsugineum	15.58	418	3.035	10.251	4.099
T. hassleriana	27.423	2.28	3.577	9.667	2.805
M. truncatula	46.842	1.364	2.077	7.302	5.112
B. distachyon	42.146	2.856	1.877	6.093	6.405
Supplementary Table 3: Statistics of protein-coding isoforms. The columns “known” and “new” show the numbers of protein-coding isoforms in the reference annotation and the novel transcripts from the DevSeq workflow. Besides the prediction of novel isoforms, we update known isoforms by elongating their 3’ and/or 5’ ends.

### Sheet: Sup. Table 4
species	release	annotation data	genome sequence
A. thaliana	Ensembl 34	Arabidopsis_thaliana.TAIR10.34	Arabidopsis_thaliana.TAIR10.dna.toplevel
A. lyrata	Phytozome v.12	Alyrata_384_v2.1.gene_exons	Alyrata_384_v1
C. rubella	Phytozome v.12	Crubella_183_v1.0.gene_exons	Crubella_183_v1
E. salsugineum	Phytozome v.12	Esalsugineum_173_v1.0.gene_exons	Esalsugineum_173_v1
T. hassleriana	RefSeq	GCF_000463585.1_ASM46358v1_genomic	GCF_000463585.1_ASM46358v1_genomic
M. truncatula	Phytozome v.12	Mtruncatula_285_Mt4.0v1.0.gene_exons	Mtruncatula_285_Mt4.0
B. distachyon	Phytozome v.12	Bdistachyon_314_v3.1.gene_exons	Bdistachyon_314_v3.0
Supplementary Table 4: Sources of reference annotations. List of reference annotations and their corresponding genome sequences used by the DevSeq workflow.

### Sheet: Sup. Table 5
Species	RNA species	Percentile	Transcript length in nt	GC
A. thaliana	circRNA	0-20%	(0, 90]	0.44 ± 0.07
	circRNA	20-40%	(90, 138]	0.44 ± 0.06
	circRNA	40-60%	(138, 249]	0.44 ± 0.05
	circRNA	60-80%	(249, 421]	0.44 ± 0.04
	circRNA	80-100%	(421, 5.6e+03]	0.43 ± 0.04
	lincRNA	0-20%	(0, 399]	0.37 ± 0.06
	lincRNA	20-40%	(399, 533]	0.36 ± 0.05
	lincRNA	40-60%	(533, 682]	0.36 ± 0.05
	lincRNA	60-80%	(682, 957]	0.36 ± 0.05
	lincRNA	80-100%	(957, 6.28e+03]	0.37 ± 0.05
	NAT	0-20%	(0, 480]	0.40 ± 0.05
	NAT	20-40%	(480, 687]	0.40 ± 0.05
	NAT	40-60%	(687, 974]	0.40 ± 0.04
	NAT	60-80%	(974, 1.48e+03]	0.41 ± 0.04
	NAT	80-100%	(1.48e+03, 7.28e+03]	0.41 ± 0.03
	mRNA	0-20%	(0, 1.07e+03]	0.40 ± 0.04
	mRNA	20-40%	(1.07e+03, 1.49e+03]	0.41 ± 0.03
	mRNA	40-60%	(1.49e+03, 1.92e+03]	0.41 ± 0.02
	mRNA	60-80%	(1.92e+03, 2.57e+03]	0.41 ± 0.02
	mRNA	80-100%	(2.57e+03, 3.09e+04]	0.42 ± 0.02
A. lyrata	circRNA	0-20%	(0, 82]	0.44 ± 0.07
	circRNA	20-40%	(82, 132]	0.45 ± 0.07
	circRNA	40-60%	(132, 261]	0.45 ± 0.06
	circRNA	60-80%	(261, 460]	0.44 ± 0.04
	circRNA	80-100%	(460, 2.54e+04]	0.42 ± 0.04
	lincRNA	0-20%	(0, 357]	0.38 ± 0.06
	lincRNA	20-40%	(357, 459]	0.38 ± 0.05
	lincRNA	40-60%	(459, 610]	0.38 ± 0.05
	lincRNA	60-80%	(610, 872]	0.37 ± 0.05
	lincRNA	80-100%	(872, 6.93e+03]	0.38 ± 0.05
	NAT	0-20%	(0, 485]	0.41 ± 0.05
	NAT	20-40%	(485, 659]	0.41 ± 0.04
	NAT	40-60%	(659, 915]	0.41 ± 0.04
	NAT	60-80%	(915, 1.39e+03]	0.41 ± 0.04
	NAT	80-100%	(1.39e+03, 5.81e+03]	0.41 ± 0.03
	mRNA	0-20%	(0, 875]	0.41 ± 0.04
	mRNA	20-40%	(875, 1.27e+03]	0.41 ± 0.03
	mRNA	40-60%	(1.27e+03, 1.68e+03]	0.42 ± 0.03
	mRNA	60-80%	(1.68e+03, 2.26e+03]	0.42 ± 0.02
	mRNA	80-100%	(2.26e+03, 1.66e+04]	0.42 ± 0.02
C. rubella	circRNA	0-20%	(0, 72]	0.45 ± 0.08
	circRNA	20-40%	(72, 104]	0.44 ± 0.07
	circRNA	40-60%	(104, 198]	0.45 ± 0.06
	circRNA	60-80%	(198, 457]	0.44 ± 0.04
	circRNA	80-100%	(457, 5.48e+03]	0.41 ± 0.05
	lincRNA	0-20%	(0, 386]	0.37 ± 0.06
	lincRNA	20-40%	(386, 528]	0.36 ± 0.05
	lincRNA	40-60%	(528, 713]	0.35 ± 0.05
	lincRNA	60-80%	(713, 1.14e+03]	0.37 ± 0.05
	lincRNA	80-100%	(1.14e+03, 8.18e+03]	0.37 ± 0.04
	NAT	0-20%	(0, 495]	0.40 ± 0.05
	NAT	20-40%	(495, 693]	0.41 ± 0.05
	NAT	40-60%	(693, 998]	0.41 ± 0.04
	NAT	60-80%	(998, 1.5e+03]	0.41 ± 0.04
	NAT	80-100%	(1.5e+03, 7.22e+03]	0.40 ± 0.04
	mRNA	0-20%	(0, 937]	0.42 ± 0.040
	mRNA	20-40%	(937, 1.36e+03]	0.42 ± 0.03
	mRNA	40-60%	(1.36e+03, 1.81e+03]	0.42 ± 0.03
	mRNA	60-80%	(1.81e+03, 2.5e+03]	0.42 ± 0.02
	mRNA	80-100%	(2.5e+03, 1.68e+04]	0.42 ± 0.02
E. salsugineum	circRNA	0-20%	(0, 72]	0.46 ± 0.08
	circRNA	20-40%	(72, 98]	0.45 ± 0.07
	circRNA	40-60%	(98, 152]	0.45 ± 0.08
	circRNA	60-80%	(152, 375]	0.45 ± 0.05
	circRNA	80-100%	(375, 3.84e+03]	0.43 ± 0.04
	lincRNA	0-20%	(0, 437]	0.36 ± 0.06
	lincRNA	20-40%	(437, 595]	0.36 ± 0.06
	lincRNA	40-60%	(595, 801]	0.37 ± 0.05
	lincRNA	60-80%	(801, 1.25e+03]	0.37 ± 0.05
	lincRNA	80-100%	(1.25e+03, 1.01e+04]	0.38 ± 0.05
	NAT	0-20%	(0, 533]	0.41 ± 0.05
	NAT	20-40%	(533, 753]	0.42 ± 0.05
	NAT	40-60%	(753, 1.05e+03]	0.41 ± 0.05
	NAT	60-80%	(1.05e+03, 1.57e+03]	0.42 ± 0.05
	NAT	80-100%	(1.57e+03, 6.69e+03]	0.41 ± 0.04
	mRNA	0-20%	(0, 909]	0.42 ± 0.04
	mRNA	20-40%	(909, 1.32e+03]	0.42 ± 0.03
	mRNA	40-60%	(1.32e+03, 1.75e+03]	0.43 ± 0.03
	mRNA	60-80%	(1.75e+03, 2.37e+03]	0.43 ± 0.03
	mRNA	80-100%	(2.37e+03, 1.87e+04]	0.43 ± 0.02
T. hassleriana	circRNA	0-20%	(0, 95]	0.48 ± 0.07
	circRNA	20-40%	(95, 157]	0.50 ± 0.08
	circRNA	40-60%	(157, 295]	0.48 ± 0.05
	circRNA	60-80%	(295, 602]	0.46 ± 0.04
	circRNA	80-100%	(602, 1.97e+04]	0.46 ± 0.04
	lincRNA	0-20%	(0, 323]	0.43 ± 0.07
	lincRNA	20-40%	(323, 474]	0.41 ± 0.07
	lincRNA	40-60%	(474, 723]	0.41 ± 0.06
	lincRNA	60-80%	(723, 1.34e+03]	0.41 ± 0.05
	lincRNA	80-100%	(1.34e+03, 1.15e+04]	0.41 ± 0.03
	NAT	0-20%	(0, 515]	0.45 ± 0.06
	NAT	20-40%	(515, 764]	0.45 ± 0.05
	NAT	40-60%	(764, 1.17e+03]	0.45 ± 0.05
	NAT	60-80%	(1.17e+03, 1.85e+03]	0.44 ± 0.04
	NAT	80-100%	(1.85e+03, 8.93e+03]	0.43 ± 0.03
	mRNA	0-20%	(0, 1.07e+03]	0.46 ± 0.04
	mRNA	20-40%	(1.07e+03, 1.49e+03]	0.46 ± 0.03
	mRNA	40-60%	(1.49e+03, 1.92e+03]	0.46 ± 0.03
	mRNA	60-80%	(1.92e+03, 2.60e+03]	0.46 ± 0.03
	mRNA	80-100%	(2.60e+03, 1.66e+04]	0.45 ± 0.03
M. truncatula	circRNA	0-20%	(0, 87]	0.44 ± 0.08
	circRNA	20-40%	(87, 135]	0.45 ± 0.07
	circRNA	40-60%	(135, 264]	0.44 ± 0.06
	circRNA	60-80%	(264, 474]	0.42 ± 0.03
	circRNA	80-100%	(474, 1.41e+04]	0.40 ± 0.04
	lincRNA	0-20%	(0, 368]	0.36 ± 0.05
	lincRNA	20-40%	(368, 481]	0.35 ± 0.04
	lincRNA	40-60%	(481, 618]	0.35 ± 0.04
	lincRNA	60-80%	(618, 881]	0.35 ± 0.04
	lincRNA	80-100%	(881, 1.01e+04]	0.34 ± 0.03
	NAT	0-20%	(0, 415]	0.38 ± 0.05
	NAT	20-40%	(415, 576]	0.37 ± 0.04
	NAT	40-60%	(576, 804]	0.37 ± 0.04
	NAT	60-80%	(804, 1.25e+03]	0.37 ± 0.04
	NAT	80-100%	(1.25e+03, 1.46e+04]	0.36 ± 0.03
	mRNA	0-20%	(0, 413]	0.40 ± 0.05
	mRNA	20-40%	(413, 962]	0.39 ± 0.05
	mRNA	40-60%	(962, 1.54e+03]	0.39 ± 0.04
	mRNA	60-80%	(1.54e+03, 2.32e+03]	0.39 ± 0.03
	mRNA	80-100%	(2.32e+03, 1.71e+04]	0.39 ± 0.03
B. distachyon	circRNA	0-20%	(0, 105]	0.52 ± 0.11
	circRNA	20-40%	(105, 185]	0.54 ± 0.11
	circRNA	40-60%	(185, 367]	0.51 ± 0.10
	circRNA	60-80%	(367, 676]	0.47 ± 0.08
	circRNA	80-100%	(676, 1.22e+04]	0.45 ± 0.06
	lincRNA	0-20%	(0, 425]	0.46 ± 0.09
	lincRNA	20-40%	(425, 554]	0.46 ± 0.08
	lincRNA	40-60%	(554, 709]	0.46 ± 0.08
	lincRNA	60-80%	(709, 1.02e+03]	0.46 ± 0.08
	lincRNA	80-100%	(1.02e+03, 5.89e+03]	0.44 ± 0.06
	NAT	0-20%	(0, 416]	0.51 ± 0.11
	NAT	20-40%	(416, 558]	0.51 ± 0.10
	NAT	40-60%	(558, 729]	0.52 ± 0.09
	NAT	60-80%	(729, 1.11e+03]	0.50 ± 0.08
	NAT	80-100%	(1.11e+03, 1.04e+04]	0.46 ± 0.07
	mRNA	0-20%	(0, 1.08e+03]	0.53 ± 0.09
	mRNA	20-40%	(1.08e+03, 1.62e+03]	0.53 ± 0.06
	mRNA	40-60%	(1.62e+03, 2.15e+03]	0.51 ± 0.06
	mRNA	60-80%	(2.15e+03, 2.96e+03]	0.50 ± 0.06
	mRNA	80-100%	(2.96e+03, 2.12e+04]	0.47 ± 0.05
Supplementary Table 5: GC content and quintiles of transcript lengths in coding and non-coding RNA species. For each species and each RNA species (except intronic NATs), we group the corresponding transcripts into quintiles based on their transcript length in nt and calculate the relative mean GC content ± standard deviation. The transcript length for each quanitle is given as an interval represe…
